# A single-cell transcriptomic atlas of peripheral blood immune cells spanning progressive canine leishmaniosis

**DOI:** 10.64898/2025.12.18.695149

**Authors:** Danielle P. Uhl, Daniel J. Holbrook, Max C. Waugh, Shoumit Dey, Najmeeyah Brown, Karen I. Cyndari, Jacob J. Oleson, Paul M. Kaye, Christine A. Petersen

**Affiliations:** Department of Epidemiology and Center for Emerging Infectious Diseases, College of Public Health, University of Iowa, Iowa City, IA, USA; Department of Obstetrics and Gynecology, College of Medicine, University of Iowa, Iowa City, IA, USA; Hull York Medical School and York Biomedical Research Institute, University of York, York, UK; College of Veterinary Medicine, The Ohio State University, Columbus, OH, USA; Department of Emergency Medicine, University of Iowa Hospitals and Clinics, Iowa City, IA, USA; Department of Biostatistics, College of Public Health, University of Iowa, Iowa City, IA, USA

## Abstract

Dogs play a major role in sustaining transmission of *Leishmania infantum* to people, thus prevention and treatment of canine leishmaniosis (CanL) to reduce transmission represents an unmet public health need. Although advances have been made in understanding how immunopathology correlates to infectiousness as CanL progresses, the immune mechanisms underlying transition between disease stages and terminal decline remain ill-defined. To address this knowledge gap, we generated a comprehensive atlas of peripheral immune cells from control dogs and naturally-infected dogs using single-cell RNA sequencing. The LeishDog Atlas captures the cellular and transcriptional complexity underlying CanL, tracing shifts in immune composition and gene expression across progressive, well-defined disease stages. Notably, we identified distinct myeloid, CD4^+^ and CD8^+^ T cell phenotypes and transcriptional states associated with disease progression. This resource provides a valuable framework for understanding systemic immune dysregulation in CanL, including determinants of T cell exhaustion and myeloid cell activation, and establishes a foundation for comparative, translational, and mechanistic studies of CanL immunopathology and transmissibility.
