## Supplementary Table S5 for "A single-cell transcriptomic atlas of peripheral blood immune cells spanning progressive canine leishmaniosis"

### Sheet: CD4 & DN T
subcluster	LV.stage	deg_mean	deg_sd	ci_center	ci_lower	ci_upper	deg_sd_up	deg_sd_lo
CD4_CTL	NLC	-0.0881234	0.809678	-0.0166359	-0.242044	0.215652	0.721555	-0.897802
CD4_CTL	LV1	-0.744101	0.491204	-0.41923	-0.628467	-0.197127	-0.252897	-1.23531
CD4_CTL	LV2	0.354857	0.60441	0.240412	0.0311052	0.450699	0.959267	-0.249554
CD4_CTL	LV3	0.935168	0.799226	0.52454	0.261009	0.778204	1.73439	0.135942
CD4_CTL	LV4	-0.4578	0.610776	-0.329087	-0.542696	-0.103434	0.152976	-1.06858
CD4_IFN_stim	NLC	0.288787	0.762304	-0.181759	-0.432215	0.0800108	1.05109	-0.473517
CD4_IFN_stim	LV1	-0.603086	0.660255	-0.383125	-0.588938	-0.164819	0.0571691	-1.26334
CD4_IFN_stim	LV2	0.81314	0.507807	0.231001	0.0157687	0.448889	1.32095	0.305334
CD4_IFN_stim	LV3	0.426695	0.663016	0.399716	0.149637	0.647629	1.08971	-0.236322
CD4_IFN_stim	LV4	-0.925537	0.419904	-0.0658328	-0.298471	0.174514	-0.505633	-1.34544
CD4_Int	NLC	-0.285246	0.568686	-0.183985	-0.414567	0.0559296	0.28344	-0.853933
CD4_Int	LV1	-0.811402	0.750195	-0.508238	-0.700505	-0.300709	-0.0612076	-1.5616
CD4_Int	LV2	-0.178427	0.521894	0.308963	0.0940495	0.524688	0.343467	-0.700321
CD4_Int	LV3	0.997771	0.857586	0.528672	0.26833	0.78399	1.85536	0.140185
CD4_Int	LV4	0.277304	0.553132	-0.145413	-0.353292	0.0700038	0.830437	-0.275828
CD4_Naive	NLC	-0.363098	0.893044	-0.308126	-0.539868	-0.066549	0.529946	-1.25614
CD4_Naive	LV1	-0.537676	0.67822	-0.480058	-0.670832	-0.273422	0.140544	-1.2159
CD4_Naive	LV2	0.14779	0.677232	0.22024	0.0165758	0.427051	0.825022	-0.529443
CD4_Naive	LV3	0.22609	1.06473	0.450624	0.176	0.719558	1.29082	-0.838638
CD4_Naive	LV4	0.526894	0.666766	0.11732	-0.101525	0.340079	1.19366	-0.139872
CD4_TCM	NLC	-0.378934	0.905671	-0.131937	-0.366617	0.114467	0.526737	-1.2846
CD4_TCM	LV1	-0.590046	0.760841	-0.513022	-0.708224	-0.304127	0.170796	-1.35089
CD4_TCM	LV2	0.202796	0.556929	0.0832788	-0.125758	0.296838	0.759725	-0.354132
CD4_TCM	LV3	0.331195	0.958138	0.423836	0.157627	0.685892	1.28933	-0.626943
CD4_TCM	LV4	0.434988	0.778181	0.137845	-0.0977738	0.377154	1.21317	-0.343193
CD4_TEM	NLC	-0.379571	0.471756	-0.195065	-0.416069	0.0377078	0.0921858	-0.851327
CD4_TEM	LV1	-0.638993	0.422297	-0.273111	-0.482867	-0.052834	-0.216696	-1.06129
CD4_TEM	LV2	-0.103075	0.532956	0.320818	0.0970775	0.542855	0.429881	-0.636031
CD4_TEM	LV3	1.48316	0.347374	0.463262	0.215987	0.704325	1.83054	1.13579
CD4_TEM	LV4	-0.361525	0.568769	-0.315905	-0.548807	-0.0675045	0.207244	-0.930294
CD4_Th1	NLC	-0.806989	0.381285	-0.224306	-0.479572	0.0419525	-0.425703	-1.18827
CD4_Th1	LV1	-0.936925	0.315571	-0.218763	-0.460539	0.0339924	-0.621354	-1.2525
CD4_Th1	LV2	0.212853	0.384329	0.0325162	-0.175992	0.246111	0.597182	-0.171475
CD4_Th1	LV3	0.481076	0.623921	0.407715	0.167322	0.646787	1.105	-0.142845
CD4_Th1	LV4	1.04998	0.576249	0.00283767	-0.227974	0.241016	1.62623	0.473736
CD4_Th17	NLC	-0.160607	0.526956	0.15486	-0.0695395	0.381805	0.366349	-0.687564
CD4_Th17	LV1	-0.3387	0.67449	-0.392525	-0.590701	-0.180451	0.33579	-1.01319
CD4_Th17	LV2	0.290856	0.42099	0.233543	0.0362963	0.432382	0.711846	-0.130134
CD4_Th17	LV3	1.17857	0.466242	0.673965	0.442114	0.896234	1.64481	0.712329
CD4_Th17	LV4	-0.970119	0.589052	-0.669842	-0.84847	-0.474649	-0.381067	-1.55917
CD4_Th2	NLC	0.0824948	0.692068	0.0892846	-0.139091	0.323299	0.774563	-0.609573
CD4_Th2	LV1	-0.662675	0.628199	-0.451997	-0.65031	-0.23958	-0.0344761	-1.29087
CD4_Th2	LV2	0.34193	0.546594	0.291852	0.090486	0.494737	0.888525	-0.204664
CD4_Th2	LV3	1.0308	0.574392	0.624483	0.391637	0.849879	1.6052	0.456412
CD4_Th2	LV4	-0.792554	0.528961	-0.553622	-0.747565	-0.343731	-0.263593	-1.32152
CD4_Treg	NLC	-0.0995307	0.651921	-0.13099	-0.361221	0.108501	0.552391	-0.751452
CD4_Treg	LV1	-0.968496	0.5549	-0.405732	-0.614561	-0.185335	-0.413596	-1.5234
CD4_Treg	LV2	0.236545	0.587113	0.141404	-0.0796908	0.366495	0.823657	-0.350568
CD4_Treg	LV3	0.808883	0.853375	0.468825	0.203123	0.728135	1.66226	-0.0444919
CD4_Treg	LV4	0.0225999	0.763721	-0.0735076	-0.297884	0.15911	0.786321	-0.741122
DN_CTL	NLC	-0.985959	0.248618	0.0251454	-0.215871	0.275233	-0.737342	-1.23458
DN_CTL	LV1	-0.602405	0.500675	-0.446853	-0.658579	-0.218413	-0.10173	-1.10308
DN_CTL	LV2	1.02608	0.543764	0.0394671	-0.186955	0.272173	1.56984	0.482315
DN_CTL	LV3	0.505026	0.462488	0.439474	0.212545	0.66014	0.967514	0.0425376
DN_CTL	LV4	0.0572589	0.747925	-0.0572342	-0.304333	0.203344	0.805183	-0.690666
DN_Tcell	NLC	-0.0461948	0.86559	-0.194244	-0.431851	0.0520584	0.819395	-0.911785
DN_Tcell	LV1	-0.708549	0.688094	-0.361388	-0.582643	-0.12977	-0.0204546	-1.39664
DN_Tcell	LV2	-0.235601	0.723584	0.0983818	-0.114207	0.31633	0.487984	-0.959185
DN_Tcell	LV3	0.221361	0.841364	0.079637	-0.179044	0.339996	1.06273	-0.620003
DN_Tcell	LV4	0.768983	0.634774	0.377614	0.141086	0.613486	1.40376	0.134209
gd_Tcell	NLC	0.627687	0.595879	0.112152	-0.105305	0.336655	1.22357	0.0318074
gd_Tcell	LV1	-0.0703302	0.461603	-0.323293	-0.497038	-0.138624	0.391273	-0.531933
gd_Tcell	LV2	0.815569	0.510159	0.248062	0.0427883	0.455761	1.32573	0.30541
gd_Tcell	LV3	-0.1319	0.68669	0.47514	0.211568	0.735903	0.55479	-0.818589
gd_Tcell	LV4	-1.24103	0.326407	-0.512061	-0.751608	-0.254955	-0.914619	-1.56743
MAIT	NLC	0.206012	0.800907	-0.0109252	-0.240157	0.229652	1.00692	-0.594895
MAIT	LV1	-0.0817415	0.641575	-0.170646	-0.365035	0.035028	0.559833	-0.723316
MAIT	LV2	0.357488	0.602246	0.248751	0.0381541	0.465155	0.959734	-0.244757
MAIT	LV3	0.42697	0.806962	0.293428	0.0609111	0.529802	1.23393	-0.379992
MAIT	LV4	-0.908728	0.897486	-0.360608	-0.647284	-0.0551347	-0.0112424	-1.80621

### Sheet: CD8 & Cytotoxic DN T_NK
subcluster	LV.stage	deg_mean	deg_sd	ci_center	ci_lower	ci_upper	deg_sd_up	deg_sd_lo
CD8_Early-primed_Mem	NLC	0.76551	0.469585	0.116417	-0.125054	0.361711	1.2351	0.295925
CD8_Early-primed_Mem	LV1	0.329845	0.360702	-0.411848	-0.609451	-0.202676	0.690547	-0.0308564
CD8_Early-primed_Mem	LV2	0.681493	0.363453	0.224182	0.023571	0.429179	1.04495	0.31804
CD8_Early-primed_Mem	LV3	-1.44252	0.217924	-0.0355479	-0.321976	0.255173	-1.2246	-1.66045
CD8_Early-primed_Mem	LV4	-0.334325	0.362132	0.106796	-0.137233	0.358129	0.027807	-0.696457
CD8_Naive/TCM	NLC	0.0649163	0.858447	-0.113754	-0.379774	0.160161	0.923363	-0.793531
CD8_Naive/TCM	LV1	-0.59384	0.802178	-0.325076	-0.541208	-0.0995152	0.208338	-1.39602
CD8_Naive/TCM	LV2	0.29138	0.554791	0.286995	0.0761806	0.500613	0.846171	-0.263411
CD8_Naive/TCM	LV3	-0.153309	1.12064	0.109807	-0.152938	0.374257	0.967335	-1.27395
CD8_Naive/TCM	LV4	0.390853	0.711991	0.0420278	-0.187281	0.278106	1.10284	-0.321138
CD8_NKT_1	NLC	0.0431654	1.00771	0.0198645	-0.268872	0.312042	1.05087	-0.964542
CD8_NKT_1	LV1	-0.864794	0.429755	-0.464912	-0.678266	-0.239308	-0.435039	-1.29455
CD8_NKT_1	LV2	-0.118149	0.68591	0.160289	-0.0480284	0.373412	0.56776	-0.804059
CD8_NKT_1	LV3	0.740453	0.697336	0.0389134	-0.18103	0.262108	1.43779	0.0431177
CD8_NKT_1	LV4	0.199325	0.73854	0.245845	0.0108487	0.483736	0.937864	-0.539215
CD8_NKT_2	NLC	0.527741	0.971124	0.244307	-0.0409863	0.52979	1.49886	-0.443383
CD8_NKT_2	LV1	-0.575022	0.691732	-0.480848	-0.695655	-0.25232	0.11671	-1.26675
CD8_NKT_2	LV2	0.0103415	0.781849	0.0385679	-0.167114	0.252856	0.792191	-0.771508
CD8_NKT_2	LV3	-0.315615	0.769556	-0.0885728	-0.290636	0.122233	0.453941	-1.08517
CD8_NKT_2	LV4	0.352555	0.778701	0.286546	0.0454193	0.530336	1.13126	-0.426146
CD8_Prolif_1	NLC	0.528004	0.9686	-0.0769587	-0.397048	0.254158	1.4966	-0.440595
CD8_Prolif_1	LV1	-0.708463	0.614922	-0.177569	-0.410332	0.0657971	-0.0935402	-1.32338
CD8_Prolif_1	LV2	-0.31162	0.552122	0.210533	0.0087161	0.4165	0.240502	-0.863742
CD8_Prolif_1	LV3	0.919002	0.532417	0.13003	-0.0767576	0.342172	1.45142	0.386585
CD8_Prolif_1	LV4	-0.426924	0.483217	-0.0860351	-0.303151	0.142468	0.0562929	-0.910141
CD8_Prolif_2	NLC	-0.880139	0.493234	0.104041	-0.173906	0.385162	-0.386905	-1.37337
CD8_Prolif_2	LV1	-0.303145	0.529984	-0.203803	-0.449761	0.0526866	0.226839	-0.833129
CD8_Prolif_2	LV2	0.364033	0.365733	0.13398	-0.0761398	0.34912	0.729766	-0.00169933
CD8_Prolif_2	LV3	1.35821	0.264964	0.136621	-0.0942947	0.372195	1.62318	1.09325
CD8_Prolif_2	LV4	-0.538963	0.394022	-0.170839	-0.401976	0.0716304	-0.144941	-0.932985
CD8_Quiescent	NLC	0.0803973	0.93613	0.0154261	-0.257547	0.293637	1.01653	-0.855733
CD8_Quiescent	LV1	-0.880588	0.419881	-0.379304	-0.59746	-0.146436	-0.460707	-1.30047
CD8_Quiescent	LV2	-0.0884377	0.538946	0.300636	0.087808	0.515913	0.450509	-0.627384
CD8_Quiescent	LV3	0.968936	0.82813	0.0924346	-0.149481	0.33586	1.79707	0.140806
CD8_Quiescent	LV4	-0.0803075	0.531334	-0.0291927	-0.261722	0.21346	0.451027	-0.611642
CD8_TEM_1	NLC	-0.418633	0.639142	0.219778	-0.0685808	0.511295	0.220509	-1.05778
CD8_TEM_1	LV1	-1.01387	0.361854	-0.414373	-0.631247	-0.183518	-0.652019	-1.37573
CD8_TEM_1	LV2	0.0919875	0.410508	0.148564	-0.0640703	0.365544	0.502496	-0.318521
CD8_TEM_1	LV3	1.26481	0.387899	-0.0867716	-0.314093	0.144822	1.65271	0.876914
CD8_TEM_1	LV4	0.075705	0.590406	0.132802	-0.0963433	0.368156	0.666111	-0.514701
CD8_TEM_2	NLC	0.0104912	0.889854	0.0475029	-0.255598	0.353825	0.900345	-0.879363
CD8_TEM_2	LV1	-0.95008	0.406485	-0.353292	-0.56649	-0.129759	-0.543595	-1.35657
CD8_TEM_2	LV2	0.187301	0.51363	0.125433	-0.0730529	0.331315	0.700931	-0.326329
CD8_TEM_2	LV3	1.0081	0.619834	-0.00505169	-0.225019	0.220163	1.62793	0.388266
CD8_TEM_2	LV4	-0.255812	0.644815	0.185408	-0.0596581	0.437244	0.389003	-0.900627
CD8_TEM_3	NLC	-0.0208226	0.821358	-0.00968706	-0.283075	0.27098	0.800535	-0.842181
CD8_TEM_3	LV1	-0.820061	0.414148	-0.222667	-0.446891	0.0109936	-0.405913	-1.23421
CD8_TEM_3	LV2	0.0252515	0.45447	0.290834	0.0757358	0.506519	0.479722	-0.429219
CD8_TEM_3	LV3	1.23139	0.458759	0.165345	-0.0592096	0.392438	1.69015	0.772633
CD8_TEM_3	LV4	-0.41576	0.638363	-0.223825	-0.46786	0.0326748	0.222603	-1.05412
CD8_Tpex	NLC	0.0901547	1.14259	0.24283	-0.040887	0.526681	1.23274	-1.05243
CD8_Tpex	LV1	-0.730612	0.717359	-0.445461	-0.669058	-0.208422	-0.013253	-1.44797
CD8_Tpex	LV2	0.369	0.65559	0.122058	-0.0849745	0.336836	1.02459	-0.28659
CD8_Tpex	LV3	0.109525	0.771132	0.0320143	-0.191471	0.258079	0.880657	-0.661607
CD8_Tpex	LV4	0.161932	0.71145	0.048559	-0.184276	0.2875	0.873382	-0.549518
DN_gd_CTL	NLC	-0.757734	0.700863	0.0176689	-0.254008	0.29526	-0.0568712	-1.4586
DN_gd_CTL	LV1	-0.716962	0.493642	-0.632768	-0.801446	-0.451308	-0.22332	-1.2106
DN_gd_CTL	LV2	0.4721	0.482301	-0.00972948	-0.212536	0.20048	0.954402	-0.010201
DN_gd_CTL	LV3	-0.178918	0.425252	0.0410506	-0.180969	0.269342	0.246334	-0.60417
DN_gd_CTL	LV4	1.18151	0.371923	0.583778	0.360533	0.803642	1.55344	0.809591
DN_Innate	NLC	-0.794717	0.502546	-0.181369	-0.478372	0.126997	-0.292171	-1.29726
DN_Innate	LV1	-0.95753	0.260586	-0.106962	-0.347683	0.145008	-0.696943	-1.21812
DN_Innate	LV2	0.980604	0.333543	0.0116648	-0.190765	0.222374	1.31415	0.647062
DN_Innate	LV3	0.866028	0.35295	0.102052	-0.108833	0.317857	1.21898	0.513078
DN_Innate	LV4	-0.0943855	0.435549	0.174614	-0.0637781	0.420853	0.341163	-0.529934
DN_NK	NLC	0.977332	0.661731	0.0780447	-0.16416	0.327755	1.63906	0.315601
DN_NK	LV1	-0.160369	0.717783	-0.359004	-0.558961	-0.146399	0.557414	-0.878153
DN_NK	LV2	-0.580726	0.54255	0.0573128	-0.159782	0.281404	-0.0381763	-1.12328
DN_NK	LV3	-0.00754429	0.660095	0.0693808	-0.161644	0.306661	0.652551	-0.66764
DN_NK	LV4	-0.228692	0.99999	0.154266	-0.141437	0.450469	0.771298	-1.22868
DN_Stressed	NLC	-0.396161	0.470781	0.0125306	-0.266454	0.296781	0.0746191	-0.866942
DN_Stressed	LV1	-1.24857	0.354678	-0.151825	-0.398212	0.102273	-0.893893	-1.60325
DN_Stressed	LV2	0.348079	0.502825	0.00893143	-0.19729	0.222443	0.850904	-0.154746
DN_Stressed	LV3	0.681769	0.533196	-0.0492084	-0.274967	0.185362	1.21497	0.148573
DN_Stressed	LV4	0.614885	0.680037	0.179571	-0.0674268	0.430842	1.29492	-0.0651525
