## Supplementary Table S6 for "A single-cell transcriptomic atlas of peripheral blood immune cells spanning progressive canine leishmaniosis"

### Sheet: Sheet1
Table S6. Genes considered for inflammatory profiling of myeloid cells; genes expressed in 10% of any subcluster were selected and organised into pro- or anti-inflammatory for use in the analysis
Gene	Description	Maximum subcluster expression percentage (%)	≥10% Expression	Inflammation
CASP4	caspase 4	78.9001	Yes	Pro-inflammatory
CCL23	chemokine (C-C motif) ligand 23	91.4331	Yes	Pro-inflammatory
CCL4	chemokine (C-C motif) ligand 4	21.978	Yes	Pro-inflammatory
CCR1	chemokine (C-C motif) receptor 1	40.4974	Yes	Pro-inflammatory
CCR2	C-C motif chemokine receptor 2	34.8493	Yes	Pro-inflammatory
CCR5	C-C motif chemokine receptor 5	22.449	Yes	Pro-inflammatory
CCR6	C-C motif chemokine receptor 6	32.3256	Yes	Pro-inflammatory
CD274	CD274 molecule	28.0586	Yes	Anti-inflammatory
CSF1	colony stimulating factor 1	37.7246	Yes	Anti-inflammatory
CXCL16	C-X-C motif chemokine ligand 16	51.0204	Yes	Pro-inflammatory
CXCL8	C-X-C motif chemokine ligand 8	98.6028	Yes	Pro-inflammatory
IL10RA	interleukin 10 receptor subunit alpha	77.8059	Yes	Anti-inflammatory
IL10RB	interleukin 10 receptor subunit beta	86.5285	Yes	Anti-inflammatory
IL12RB2	interleukin 12 receptor subunit beta 2	28.5714	Yes	Pro-inflammatory
IL13RA1	interleukin 13 receptor subunit alpha 1	86.0465	Yes	Anti-inflammatory
IL15	interleukin 15	19.6663	Yes	Pro-inflammatory
IL15RA	interleukin 15 receptor subunit alpha	52.0833	Yes	Pro-inflammatory
IL16	interleukin 16	70.1389	Yes	Pro-inflammatory
IL17RA	interleukin 17 receptor A	94.4112	Yes	Pro-inflammatory
IL17RB	interleukin 17 receptor B	18.6047	Yes	Pro-inflammatory
IL17RD	interleukin 17 receptor D	23.4694	Yes	Pro-inflammatory
IL18	interleukin 18	27.4988	Yes	Pro-inflammatory
IL18BP	interleukin 18 binding protein	35.5232	Yes	Anti-inflammatory
IL18R1	interleukin 18 receptor 1	19.6152	Yes	Pro-inflammatory
IL18RAP	interleukin 18 receptor accessory protein	56.9767	Yes	Pro-inflammatory
IL1A	interleukin 1 alpha	21.1577	Yes	Pro-inflammatory
IL1B	interleukin 1 beta	24.9501	Yes	Pro-inflammatory
IL1R1	interleukin 1 receptor type 1	61.0788	Yes	Pro-inflammatory
IL1R2	interleukin 1 receptor type 2	32.5669	Yes	Anti-inflammatory
IL1RAP	interleukin 1 receptor accessory protein	84.6551	Yes	Pro-inflammatory
IL22RA2	interleukin 22 receptor subunit alpha 2	34.7724	Yes	Anti-inflammatory
IL27RA	interleukin 27 receptor subunit alpha	46.4286	Yes	Anti-inflammatory
IL2RG	interleukin 2 receptor subunit gamma	36.9767	Yes	Pro-inflammatory
IL31RA	interleukin 31 receptor A	26.3882	Yes	Pro-inflammatory
IL3RA	interleukin 3 receptor subunit alpha	77.7473	Yes	Pro-inflammatory
IL4R	interleukin 4 receptor	38.2772	Yes	Anti-inflammatory
IL5RA	interleukin 5 receptor subunit alpha	53.7226	Yes	Pro-inflammatory
IL6R	interleukin 6 receptor	52.0833	Yes	Anti-inflammatory
IL7R	interleukin 7 receptor	80.6122	Yes	Pro-inflammatory
IRF3	interferon regulatory factor 3	60.3384	Yes	Anti-inflammatory
LOC102153988	growth-regulated alpha protein-like (CXCL1)	58.611	Yes	Pro-inflammatory
LOC490356	lymphotactin (XCL1)	39.7959	Yes	Pro-inflammatory
LTB	lymphotoxin beta	78.5714	Yes	Pro-inflammatory
MIF	macrophage migration inhibitory factor	83.3333	Yes	Pro-inflammatory
NLRP1	NLR family pyrin domain containing 1	74.6507	Yes	Pro-inflammatory
NLRP3	NLR family pyrin domain containing 3	60.7086	Yes	Pro-inflammatory
PTGS2	prostaglandin-endoperoxide synthase 2	47.3054	Yes	Pro-inflammatory
STAT3	signal transducer and activator of transcription 3	89.302	Yes	Anti-inflammatory
STAT4	signal transducer and activator of transcription 4	21.5278	Yes	Pro-inflammatory
STAT6	signal transducer and activator of transcription 6	13.0233	Yes	Anti-inflammatory
TGFB1	transforming growth factor beta 1	63.1944	Yes	Anti-inflammatory
CCL16	C-C motif chemokine ligand 16	0	No	NA
CCL17	C-C motif chemokine ligand 17	0	No	NA
CCL2	C-C motif chemokine ligand 2	0.404449	No	NA
CCL22	C-C motif chemokine ligand 22	0	No	NA
CCL3	chemokine (C-C motif) ligand 3	3.74115	No	NA
CCL5	C-C motif chemokine ligand 5	4.19616	No	NA
CCL7	C-C motif chemokine ligand 7	0.687467	No	NA
CCL8	C-C motif chemokine ligand 8	0	No	NA
CCR4	C-C motif chemokine receptor 4	0	No	NA
CD40LG	CD40 ligand	1.02041	No	NA
CTLA4	cytotoxic T-lymphocyte associated protein 4	1.02041	No	NA
CXCL10	C-X-C motif chemokine ligand 10	4.86515	No	NA
CXCR3	C-X-C motif chemokine receptor 3	0.194301	No	NA
IFNG	interferon gamma	0.375411	No	NA
IL10	interleukin 10	0.859454	No	NA
IL12A	interleukin 12A	5.10204	No	NA
IL12B	interleukin 12B	0	No	NA
IL12RB1	interleukin 12 receptor subunit beta 1	4.81227	No	NA
IL13	interleukin 13	0	No	NA
IL13RA2	interleukin 13 receptor subunit alpha 2	0	No	NA
IL17A	interleukin 17A	0	No	NA
IL17B	interleukin 17B	0	No	NA
IL17C	interleukin 17C	0	No	NA
IL17D	interleukin 17D	0.101112	No	NA
IL17F	interleukin 17F	0	No	NA
IL17RC	interleukin 17 receptor C	0.465116	No	NA
IL17RE	interleukin 17 receptor E	1.11052	No	NA
IL2	interleukin 2	0.274725	No	NA
IL21	interleukin 21	0	No	NA
IL22	interleukin 22	0	No	NA
IL22RA1	interleukin 22 receptor subunit alpha 1	0	No	NA
IL23A	interleukin 23 subunit alpha	0.960566	No	NA
IL27	interleukin 27	3.70175	No	NA
IL2RA	interleukin 2 receptor subunit alpha	4.3956	No	NA
IL2RB	interleukin 2 receptor subunit beta	3.57143	No	NA
IL3	interleukin 3	0	No	NA
IL31	interleukin 31	0	No	NA
IL32	interleukin 32	0.232558	No	NA
IL33	interleukin 33	0.606673	No	NA
IL34	interleukin 34	0.808898	No	NA
IL36G	interleukin 36 gamma	0.0708968	No	NA
IL4	interleukin 4	0	No	NA
IL5	interleukin 5	0	No	NA
IL6	interleukin 6	0.283587	No	NA
IL7	interleukin 7	3.47222	No	NA
IL9	interleukin 9	0	No	NA
NOS2	nitric oxide synthase 2	0.199601	No	NA
PDCD1	programmed cell death 1	0	No	NA
TNF	tumor necrosis factor	9.18367	No	NA
